# Cervicovaginal microbial features predict *Chlamydia trachomatis* spread to the upper genital tract of infected women

**DOI:** 10.1101/2024.11.26.625070

**Authors:** Sangmi Jeong, Tammy Tollison, Hayden Brochu, Hsuan Chou, Ian Huntress, Kacy S. Yount, Xiaojing Zheng, Toni Darville, Catherine M. O’Connell, Xinxia Peng

## Abstract

**Introduction:** *Chlamydia trachomatis (CT)* infection can lead to pelvic inflammatory disease, infertility and other reproductive sequelae when it ascends to the upper genital tract. Factors including chlamydial burden, co-infection with other sexually-transmitted bacterial pathogens and oral contraceptive use influence risk for upper genital tract spread. Cervicovaginal microbiome composition influences CT susceptibility and we investigated if it contributes to spread by analyzing amplicon sequence variants (ASVs) derived from the V4 region of 16S rRNA genes in vaginal samples collected from women at high risk for CT infection and for whom endometrial infection had been determined.

**Results:** Participants were classified as CT negative (CT−, n=77), CT positive at the cervix (Endo−, n=77), or CT positive at both cervix and endometrium (Endo+, n=66). Although we were unable to identify many significant differences between CT infected and uninfected women, differences in abundance of ASVs representing *Lactobacillus iners* and *L. crispatus* subspecies but not dominant lactobacilli were detected. Twelve informative ASVs predicted endometrial chlamydial infection (AUC=0.74), with CT ASV abundance emerging as a key predictor. We also observed a positive correlation between levels of cervically secreted cytokines previously associated with CT ascension and abundance of the informative ASVs.

**Conclusion:** Our findings suggest that vaginal microbial community members may influence chlamydial spread directly by nutrient limitation and/or disrupting endocervical epithelial integrity and indirectly by modulating pro-inflammatory signaling and/or homeostasis of adaptive immunity. Further investigation of these predictive microbial factors may lead to cervicovaginal microbiome biomarkers useful for identifying women at increased risk for disease.
