## Supplementary Table S4 for "Cervicovaginal microbial features predict *Chlamydia trachomatis* spread to the upper genital tract of infected women"

### Sheet: Table S4
Supplementary Table S4. Significant ASVs having differential abundances between CT+ and CT- women.
Species	ASV	Total read counts	Number of women detected	%ID	P-value	adj.P-value	Higher in CT+	Coefficient	S.E	Genus	Confidence level
											Genus	Species
Significant ASVs of pathogens
Chlamydia_trachomatis	ZOtu76	15319	83	100	< 0.0001	< 0.0001	Yes	1.65115	0.245007	Chlamydia	1	0.96
Neisseria_gonorrhoeae	ZOtu95	4958	21	100	0.0122	0.9885	Yes	0.500985	0.198057	Neisseria	1	0.89
Significant ASVs
Bacteroides_acidifaciens	ZOtu153	1589	31	0	0.012	0.9885	No	-0.38739	0.152848	Bacteroides	0.2805	0.0589
Dialister_micraerophilus	ZOtu105	6291	119	99.6	0.0327	0.9885	No	-0.554249	0.257803	Dialister	1	0.97
Dialister_invisus	ZOtu220	143	12	100	0.0447	0.9885	No	-0.130218	0.0644684	Dialister	1	0.99
Fannyhessea_vaginae	ZOtu2380	537	102	97.6	0.0254	0.9885	No	-0.304985	0.135429	Fannyhessea	0.8239	0.7909
Finegoldia_magna	ZOtu1310	320	37	97.6	0.0413	0.9885	No	-0.189613	0.0923696	Finegoldia	1	1
Gardnerella_vaginalis	ZOtu1080	153	69	100	0.0459	0.9885	No	-0.168601	0.0839499	Gardnerella	1	1
Lancefieldella_rimae	ZOtu369	113	3	99.6	0.0285	0.9885	No	-0.127333	0.0577186	Lancefieldella	0.99	0.9702
Megasphaera_micronuciformis	ZOtu215	425	16	99.6	0.0363	0.9885	No	-0.168825	0.0801286	Megasphaera	1	1
Prevotella_melaninogenica	ZOtu1197	1481	30	96.8	0.0124	0.9885	No	-0.373311	0.148025	Prevotella	1	0.49
Prevotella_amnii	ZOtu829	484	44	95.7	0.0211	0.9885	Yes	0.299104	0.128766	Prevotella	1	0.69
Prevotella_buccalis	ZOtu2220	218	22	91.7	0.0462	0.9885	Yes	0.184317	0.0919158	Prevotella	0.7396	0.4881
Prevotella_veroralis	ZOtu410	140	10	100	0.0494	0.9885	No	-0.13536	0.0684955	Prevotella	1	0.78
Prevotella_oris	ZOtu304	103	8	100	0.0005	0.3162	No	-0.216863	0.0616714	Prevotella	1	1
Pseudoramibacter_alactolyticus	ZOtu237	61	7	100	0.0469	0.9885	No	-0.105949	0.0530115	Pseudoramibacter	1	1
Stomatobaculum_longum	ZOtu651	60	11	100	0.0057	0.9885	No	-0.145607	0.0521197	Stomatobaculum	1	1
Syntrophococcus_sucromutans	ZOtu709	336	15	92.9	0.0445	0.9885	Yes	0.194749	0.096321	Syntrophococcus	0.3049	0.125
Syntrophococcus_sucromutans	ZOtu1814	206	14	92.5	0.0389	0.9885	Yes	0.175121	0.0842479	Syntrophococcus	0.2058	0.0658
Syntrophococcus_sucromutans	ZOtu1481	178	17	91.3	0.0312	0.9885	Yes	0.183386	0.0845632	Syntrophococcus	0.1836	0.0404
Trichococcus_ilyis	ZOtu160	1407	28	99.6	0.0306	0.9885	No	-0.342265	0.157245	Trichococcus	0.684	0.4993
Significant ASVs of Lactobacillus species
Lactobacillus_iners	ZOtu911	70	49	96.8	0.0398	0.9885	Yes	0.115559	0.0558635	Lactobacillus	0.95	0.646
Lactobacillus_crispatus**	ZOtu2052	109	5	98.4	0.0289	0.9885	No	-0.126486	0.0575093	Lactobacillus	0.99	0.5247
Lactobacillus_jensenii**	ZOtu735	77	51	96.8	0.0311	0.9885	Yes	0.128344	0.059124	Lactobacillus	0.93	0.5301
Lactobacillus_gasseri**	ZOtu2631	494	43	98	0.0292	0.9885	No	-0.234296	0.106672	Lactobacillus	0.94	0.517
Lactobacillus_colini	ZOtu374	713	37	98	0.0169	0.9885	No	-0.282392	0.117298	Lactobacillus	1	0.47
Lactobacillus_colini	ZOtu716	103	30	97.6	0.0094	0.9885	No	-0.178724	0.0682006	Lactobacillus	1	0.73
Lactobacillus_colini	ZOtu1738	91	19	98	0.0455	0.9885	No	-0.134275	0.0667519	Lactobacillus	1	0.73
The most abundant ASVs of Lactobacillus species
Lactobacillus_iners	ZOtu1	5190457	213	100	0.5818	0.9885	Yes	0.214806	0.389412	Lactobacillus	1	1
Lactobacillus_crispatus**	ZOtu2	3647265	183	100	0.591	0.9885	Yes	0.330838	0.614664	Lactobacillus	1	0.76
Lactobacillus_jensenii**	ZOtu11	456493	138	100	0.9446	0.99	Yes	0.0363028	0.521395	Lactobacillus	0.99	0.8514
Lactobacillus_gasseri**	ZOtu32	161116	114	100	0.3756	0.9885	No	-0.340177	0.383125	Lactobacillus	1	0.93
Lactobacillus_colini	ZOtu374	713	37	98	0.0169	0.9885	No	-0.282392	0.117298	Lactobacillus	1	0.47
** ASVs were assigned to a specific species from among different species that share the same sequence in the V4 region of the 16S rRNA.
