## Supplementary Table S6 for "Cervicovaginal microbial features predict *Chlamydia trachomatis* spread to the upper genital tract of infected women"

### Sheet: Table S6
Supplementary Table S6. The ASVs stably selected for the discrimination between Endo+ and Endo- women from cross validation folds across repeats by sPLS-DA
CST	Comp	Num	ASV	Freq	Genus	Sepecies	Confidence level
							Genus	Species
All	Comp1	1	ZOtu76	1	Chlamydia	Chlamydia_trachomatis	1	0.96
		2	ZOtu915	0.9717	Lactobacillus	Lactobacillus_crispatus	0.95	0.4275
		3	ZOtu914	0.8847	Lactobacillus	Lactobacillus_jensenii	0.87	0.1827
	Comp2	1	ZOtu1515	1	Prevotella	Prevotella_amnii	1	0.98
		2	ZOtu387	1	Megasphaera	Megasphaera_stantonii	0.7849	0.5416
		3	ZOtu1583	0.9999	Megasphaera	Megasphaera_stantonii	0.5948	0.3747
		4	ZOtu18	0.9999	Mageeibacillus	Mageeibacillus_indolicus	0.2389	0.0717
		5	ZOtu5	0.9999	Megasphaera	Megasphaera_stantonii	0.8022	0.4974
		6	ZOtu548	0.9999	Megasphaera	Megasphaera_stantonii	0.3121	0.1498
		7	ZOtu961	0.9999	Megasphaera	Megasphaera_stantonii	0.4467	0.3171
		8	ZOtu1058	0.9998	Lactobacillus	Lactobacillus_iners	0.97	0.5141
		9	ZOtu36	0.9998	Gardnerella	Gardnerella_vaginalis	0.98	0.9604
		10	ZOtu964	0.9998	Megasphaera	Megasphaera_stantonii	0.5465	0.3661
		11	ZOtu41	0.9996	Gardnerella	Gardnerella_vaginalis	0.9	0.81
		12	ZOtu32	0.9993	Lactobacillus	Lactobacillus_gasseri	1	0.93
		13	ZOtu78	0.999	Pauljensenia	Pauljensenia_hongkongensis	1	1
		14	ZOtu26	0.9988	Dialister	Dialister_succinatiphilus	1	0.83
		15	ZOtu25	0.9979	Fannyhessea	Fannyhessea_vaginae	0.95	0.9025
		16	ZOtu2381	0.9976	Fannyhessea	Fannyhessea_vaginae	0.8549	0.7609
		17	ZOtu1181	0.9955	Shuttleworthia	Shuttleworthia_satelles	0.1637	0.0458
		18	ZOtu109	0.9944	Peptococcus	Peptococcus_niger	0.2615	0.1072
		19	ZOtu1959	0.9892	Lactobacillus	Lactobacillus_iners	1	1
		20	ZOtu4	0.9885	Shuttleworthia	Shuttleworthia_satelles	0.289	0.0925
		21	ZOtu1152	0.9815	Prevotella	Prevotella_amnii	1	1
		22	ZOtu464	0.9793	Lactobacillus	Lactobacillus_jensenii	0.99	0.7326
		23	ZOtu53	0.9747	Limosilactobacillus	Limosilactobacillus_reuteri	0.99	0.9405
		24	ZOtu38	0.9732	Prevotella	Prevotella_timonensis	1	1
		25	ZOtu2370	0.9653	Shuttleworthia	Shuttleworthia_satelles	0.0707	0.0099
		26	ZOtu233	0.9549	Acetothermia_genera_incertae_sedis	Acetothermia_genera_incertae_sedis_clone	0.0064	0.0005
		27	ZOtu77	0.9526	Stomatobaculum	Stomatobaculum_longum	0.24	0.0576
		28	ZOtu1808	0.9513	Butyrivibrio	Butyrivibrio_hungatei	0.2048	0.0266
		29	ZOtu2303	0.9512	Lactobacillus	Lactobacillus_iners	0.99	0.792
		30	ZOtu2665	0.9483	Syntrophococcus	Syntrophococcus_sucromutans	0.2565	0.0693
		31	ZOtu73	0.9455	Arcanobacterium	Arcanobacterium_haemolyticum	0.9127	0.5932
		32	ZOtu963	0.9436	Megasphaera	Megasphaera_stantonii	0.4058	0.2394
		33	ZOtu595	0.9433	Prevotella	Prevotella_amnii	1	0.92
		34	ZOtu1272	0.9389	Prevotella	Prevotella_amnii	1	1
		35	ZOtu140	0.9386	Bulleidia	Bulleidia_extructa	0.94	0.8836
		36	ZOtu432	0.9322	Syntrophococcus	Syntrophococcus_sucromutans	0.1298	0.0286
		37	ZOtu2103	0.9286	Lactobacillus	Lactobacillus_iners	1	0.77
		38	ZOtu2657	0.9194	Howardella	Howardella_ureilytica	0.1186	0.0249
		39	ZOtu438	0.9051	Howardella	Howardella_ureilytica	0.3293	0.1153
		40	ZOtu61	0.9041	Limosilactobacillus	Limosilactobacillus_coleohominis	1	1
		41	ZOtu1574	0.9038	Howardella	Howardella_ureilytica	0.021	0.0031
		42	ZOtu1534	0.9023	Lactobacillus	Lactobacillus_iners	1	1
		43	ZOtu2221	0.9022	Prevotella	Prevotella_colorans	1	1
		44	ZOtu29	0.8785	Saccharibacteria_genera_incertae_sedis	TM7_phylumsp.	0.2809	0.0955
		45	ZOtu209	0.8784	Peptococcus	Peptococcus_simiae	0.912	0.6566
		46	ZOtu28	0.8758	Prevotella	Prevotella_colorans	1	1
		47	ZOtu433	0.8582	Limosilactobacillus	Limosilactobacillus_reuteri	0.65	0.377
		48	ZOtu2157	0.8362	Fannyhessea	Fannyhessea_vaginae	0.8357	0.7271
		49	ZOtu62	0.83	Barnesiella	Barnesiella_intestinihominis	0.1217	0.0377
		50	ZOtu16	0.8156	Prevotella	Prevotella_amnii	1	1
		51	ZOtu228	0.8025	Lactobacillus	Lactobacillus_jensenii	0.93	0.6603
		52	ZOtu986	0.8024	Lactobacillus	Lactobacillus_iners	0.99	0.9306
CST_I	Comp1	1	ZOtu2355	1	Lactobacillus	Lactobacillus_jensenii	0.96	0.288
		2	ZOtu76	0.9976	Chlamydia	Chlamydia_trachomatis	1	0.96
		3	ZOtu1739	0.995	Lactobacillus	Lactobacillus_crispatus	0.99	0.6336
		4	ZOtu2063	0.9674	Lactobacillus	Lactobacillus_jensenii	0.98	0.6174
		5	ZOtu136	0.9474	Campylobacter	Campylobacter_ureolyticus	1	1
		6	ZOtu2223	0.9358	Porphyromonas	Porphyromonas_asaccharolytica	1	0.86
		7	ZOtu131	0.935	Pseudoglutamicibacter	Pseudoglutamicibacter_albus	0.88	0.484
		8	ZOtu281	0.9348	Actinotignum	Actinotignum_schaalii	0.96	0.768
		9	ZOtu262	0.9336	Porphyromonas	Porphyromonas_somerae	1	1
		10	ZOtu168	0.9296	Fenollaria	Fenollaria_massiliensis	1	1
		11	ZOtu256	0.9232	Porphyromonas	Porphyromonas_bennonis	1	1
		12	ZOtu1446	0.9172	Lactobacillus	Lactobacillus_iners	0.98	0.8134
		13	ZOtu176	0.8882	Anaerococcus	Anaerococcus_senegalensis	1	0.74
		14	ZOtu464	0.8482	Lactobacillus	Lactobacillus_jensenii	0.99	0.7326
		15	ZOtu261	0.8468	Campylobacter	Campylobacter_hominis	1	1
		16	ZOtu679	0.8306	Lactobacillus	Lactobacillus_rodentium	0.8712	0.2004
		17	ZOtu228	0.8182	Lactobacillus	Lactobacillus_jensenii	0.93	0.6603
		18	ZOtu1682	0.805	Lactobacillus	Lactobacillus_crispatus	0.98	0.4704
CST_IV	Comp1	1	ZOtu76	0.999	Chlamydia	Chlamydia_trachomatis	1	0.96
	Comp2	1	ZOtu109	0.9922	Peptococcus	Peptococcus_niger	0.2615	0.1072
		2	ZOtu1808	0.9828	Butyrivibrio	Butyrivibrio_hungatei	0.2048	0.0266
		3	ZOtu2665	0.9828	Syntrophococcus	Syntrophococcus_sucromutans	0.2565	0.0693
		4	ZOtu38	0.976	Prevotella	Prevotella_timonensis	1	1
		5	ZOtu1515	0.9736	Prevotella	Prevotella_amnii	1	0.98
		6	ZOtu209	0.9682	Peptococcus	Peptococcus_simiae	0.912	0.6566
		7	ZOtu210	0.9664	Prevotella	Prevotella_histicola	1	0.96
		8	ZOtu77	0.9662	Stomatobaculum	Stomatobaculum_longum	0.24	0.0576
		9	ZOtu331	0.944	Anaerococcus	Anaerococcus_obesiensis	1	0.43
		10	ZOtu1702	0.894	Peptoniphilus	Peptoniphilus_grossensis	0.99	0.7623
		11	ZOtu1674	0.8852	Lactobacillus	Lactobacillus_iners	0.9702	0.9508
		12	ZOtu57	0.8748	Bifidobacterium	Bifidobacterium_longum	1	0.85
		13	ZOtu904	0.87	Lactobacillus	Lactobacillus_jensenii	0.86	0.344
		14	ZOtu22	0.8566	Anaerococcus	Anaerococcus_prevotii	1	0.9
		15	ZOtu1023	0.8424	Lactobacillus	Lactobacillus_jensenii	0.8118	0.2354
		16	ZOtu192	0.8262	Prevotella	Prevotella_buccalis	1	0.99
		17	ZOtu45	0.8202	Malacoplasma	Malacoplasma_microti	0.8209	0.4351
		18	ZOtu2370	0.8146	Shuttleworthia	Shuttleworthia_satelles	0.0707	0.0099
		19	ZOtu775	0.8088	Lactobacillus	Lactobacillus_iners	0.94	0.658
